# DeepSLICEM: Clustering CryoEM particles using deep image and similarity graph representations

**DOI:** 10.1101/2024.02.04.578778

**Authors:** Meghana V. Palukuri, Edward M. Marcotte

## Abstract

Finding the 3D structure of proteins and their complexes has several applications, such as developing vaccines that target viral proteins effectively. Methods such as cryogenic electron microscopy (cryo-EM) have improved in their ability to capture high-resolution images, and when applied to a purified sample containing copies of a macromolecule, they can be used to produce a high-quality snapshot of different 2D orientations of the macromolecule, which can be combined to reconstruct its 3D structure. Instead of purifying a sample so that it contains only one macromolecule, a process that can be difficult, time-consuming, and expensive, a cell sample containing multiple particles can be photographed directly and separated into its constituent particles using computational methods.

Previous work, SLICEM, has separated 2D projection images of different particles into their respective groups using 2 methods, clustering a graph with edges weighted by pairwise similarities of common lines of the 2D projections. In this work, we develop DeepSLICEM, a pipeline that clusters rich representations of 2D projections, obtained by combining graphical features from a similarity graph based on common lines, with additional image features extracted from a convolutional neural network. DeepSLICEM explores 6 pretrained convolutional neural networks and one supervised Siamese CNN for image representation, 10 pretrained deep graph neural networks for similarity graph node representations, and 4 methods for clustering, along with 8 methods for directly clustering the similarity graph. On 6 synthetic and experimental datasets, the DeepSLICEM pipeline finds 92 method combinations achieving better clustering accuracy than previous methods from SLICEM. Thus, in this paper, we demonstrate that deep neural networks have great potential for accurately separating mixtures of 2D projections of different macromolecules computationally.
