## Supplemental Table S3 for "DeepSLICEM: Clustering CryoEM particles using deep image and similarity graph representations"

### Sheet: TableS3.synthetic_more_projs_no
Pipeline	No. of predicted clusters	Evaluation Metrics												Methods
		No. of matches in FMM	FMM Precision	FMM Recall	FMM F1 score	CMFF	Qi Precision	Qi Recall	Qi F1 score	3 F1 score average	Silhouette score	Calinski-Harabasz score	Davies-Bouldin score	Image Embedding Method	Clustering Method	Clustering Parameters	Graph Node Embedding Method	Graph Clustering Method
siamese_more_projs_noisy node2vec embedding AffinityPropagation(damping=0.79, random_state=7) clustering	32	32	0.872	0.797	0.833	0.859	0.969	0.886	0.925	0.873	0.585	181.013	0.972	siamese_more_projs_noisy	node2vec	AffinityPropagation	damping=0.79, random_state=7)
siamese_more_projs_noisy wys embedding AffinityPropagation(damping=0.6, random_state=7) clustering	33	33	0.834	0.786	0.809	0.824	0.939	0.886	0.912	0.848	0.681	211.873	0.812	siamese_more_projs_noisy	wys	AffinityPropagation	damping=0.6, random_state=7)
siamese_more_projs_noisy node2vec embedding AffinityPropagation(random_state=7) clustering	31	31	0.847	0.75	0.796	0.826	0.903	0.8	0.848	0.823	0.594	194.137	0.949	siamese_more_projs_noisy	node2vec	AffinityPropagation	random_state=7)
siamese_more_projs_all wys embedding AffinityPropagation(damping=0.89, random_state=7) clustering	34	34	0.8	0.777	0.788	0.799	0.882	0.857	0.87	0.819	0.741	200.288	0.678	siamese_more_projs_all	wys	AffinityPropagation	damping=0.89, random_state=7)
siamese_more_projs_noisy wys embedding AffinityPropagation(damping=0.7, random_state=7) clustering	29	29	0.849	0.703	0.769	0.822	0.966	0.8	0.875	0.822	0.73	344.806	0.707	siamese_more_projs_noisy	wys	AffinityPropagation	damping=0.7, random_state=7)
siamese_more_projs_noisy wys embedding AffinityPropagation(damping=0.79, random_state=7) clustering	29	29	0.839	0.695	0.76	0.826	0.897	0.743	0.813	0.799	0.752	311.629	0.666	siamese_more_projs_noisy	wys	AffinityPropagation	damping=0.79, random_state=7)
siamese_more_projs_noisy node2vec embedding AffinityPropagation(damping=0.89, random_state=7) clustering	29	29	0.838	0.694	0.759	0.808	0.931	0.771	0.844	0.804	0.59	273.032	0.952	siamese_more_projs_noisy	node2vec	AffinityPropagation	damping=0.89, random_state=7)
siamese_more_projs_all wys embedding AffinityPropagation(damping=0.89, random_state=7) clustering	29	29	0.832	0.69	0.754	0.82	0.897	0.743	0.812	0.796	0.846	406.052	0.45	siamese_more_projs_all	wys	AffinityPropagation	damping=0.89, random_state=7)
siamese_more_projs_all wys embedding AffinityPropagation(damping=0.89, random_state=7) clustering	29	29	0.832	0.69	0.754	0.82	0.897	0.743	0.812	0.796	0.83	358.976	0.497	siamese_more_projs_all	wys	AffinityPropagation	damping=0.89, random_state=7)
siamese_more_projs_noisy wys embedding OPTICS(max_eps=2.75, metric='sqeuclidean', min_samples=9) clustering	28	28	0.838	0.67	0.744	0.786	0.893	0.714	0.794	0.775	0.477	76.988	1.138	siamese_more_projs_noisy	wys	OPTICS	max_eps=2.75, metric='sqeuclidean', min_samples=9)
densenet wys embedding AffinityPropagation(damping=0.79, random_state=7) clustering	37	35	0.713	0.753	0.732	0.749	0.649	0.686	0.667	0.716	0.495	72.564	1.176	densenet	wys	AffinityPropagation	damping=0.79, random_state=7)
siamese_more_projs_all wys embedding OPTICS(max_eps=0.5, metric='cosine', min_samples=9) clustering	27	27	0.839	0.647	0.731	0.792	0.889	0.686	0.774	0.766	0.608	76.766	1.227	siamese_more_projs_all	wys	OPTICS	max_eps=0.5, metric='cosine', min_samples=9)
efficientnet_b7 wys embedding AffinityPropagation(damping=0.89, random_state=7) clustering	32	32	0.764	0.698	0.73	0.765	0.75	0.686	0.716	0.737	0.479	71.009	1.366	efficientnet_b7	wys	AffinityPropagation	damping=0.89, random_state=7)
efficientnet_b7 wys embedding AffinityPropagation(damping=0.6, random_state=7) clustering	30	30	0.777	0.666	0.717	0.77	0.767	0.657	0.708	0.732	0.56	119.891	1.057	efficientnet_b7	wys	AffinityPropagation	damping=0.6, random_state=7)
densenet wys embedding OPTICS(max_eps=1.25, metric='braycurtis', min_samples=7) clustering	27	27	0.814	0.628	0.709	0.763	0.852	0.657	0.742	0.738	0.302	34.782	1.54	densenet	wys	OPTICS	max_eps=1.25, metric='braycurtis', min_samples=7)
siamese_more_projs_noisy node2vec embedding AffinityPropagation(random_state=7) clustering	27	27	0.811	0.626	0.706	0.775	0.852	0.657	0.742	0.741	0.574	295.376	0.933	siamese_more_projs_noisy	node2vec	AffinityPropagation	random_state=7)
efficientnet_b1 wys embedding AffinityPropagation(random_state=7) clustering	36	35	0.693	0.713	0.703	0.734	0.667	0.686	0.676	0.704	0.448	65.419	1.304	efficientnet_b1	wys	AffinityPropagation	random_state=7)
siamese_more_projs_all node2vec embedding OPTICS(max_eps=0.25, metric='cosine', min_samples=9) clustering	27	27	0.8	0.617	0.697	0.753	0.815	0.629	0.71	0.72	0.464	56.914	1.31	siamese_more_projs_all	node2vec	OPTICS	max_eps=0.25, metric='cosine', min_samples=9)
efficientnet_b1 wys embedding OPTICS(max_eps=0.5, metric='braycurtis', min_samples=8) clustering	25	25	0.824	0.589	0.687	0.776	0.88	0.629	0.733	0.732	0.438	56.559	1.446	efficientnet_b1	wys	OPTICS	max_eps=0.5, metric='braycurtis', min_samples=8)
siamese_more_projs_noisy metapath2vec embedding AffinityPropagation(random_state=7) clustering	25	25	0.822	0.587	0.685	0.765	0.84	0.6	0.7	0.717	0.54	390.183	0.978	siamese_more_projs_noisy	metapath2vec	AffinityPropagation	random_state=7)
efficientnet_b7 wys embedding OPTICS(max_eps=0.5, metric='cosine', min_samples=9) clustering	24	24	0.834	0.572	0.678	0.757	0.917	0.629	0.746	0.727	0.397	35.524	1.532	efficientnet_b7	wys	OPTICS	max_eps=0.5, metric='cosine', min_samples=9)
densenet wys embedding AffinityPropagation(damping=0.7, random_state=7) clustering	31	31	0.717	0.635	0.674	0.715	0.839	0.743	0.788	0.725	0.518	110.923	1.143	densenet	wys	AffinityPropagation	damping=0.7, random_state=7)
efficientnet_b7 wys embedding OPTICS(max_eps=0.25, metric='cosine', min_samples=8) clustering	28	28	0.757	0.606	0.673	0.729	0.786	0.629	0.698	0.7	0.361	37.975	1.451	efficientnet_b7	wys	OPTICS	max_eps=0.25, metric='cosine', min_samples=8)
siamese_more_projs_all node2vec embedding OPTICS(max_eps=0.25, metric='cosine', min_samples=9) clustering	27	27	0.772	0.595	0.672	0.731	0.778	0.6	0.677	0.693	0.473	62.586	1.19	siamese_more_projs_all	node2vec	OPTICS	max_eps=0.25, metric='cosine', min_samples=9)
slicem_edge_list_l2 async_undirected	38	35	0.641	0.696	0.667	0.735	0.684	0.743	0.712	0.705								async_undirected
slicem_edge_list_l2 async_directed	38	35	0.639	0.694	0.665	0.714	0.632	0.686	0.658	0.679								async_directed
siamese_more_projs_all node2vec embedding OPTICS(max_eps=0.25, metric='correlation', min_samples=8) clustering	28	28	0.746	0.597	0.663	0.71	0.714	0.571	0.635	0.669	0.372	41.472	1.341	siamese_more_projs_all	node2vec	OPTICS	max_eps=0.25, metric='correlation', min_samples=8)
siamese_more_projs_all node2vec embedding OPTICS(max_eps=2.5, metric='cosine', min_samples=8) clustering	27	27	0.759	0.585	0.661	0.711	0.704	0.543	0.613	0.661	0.367	42.907	1.255	siamese_more_projs_all	node2vec	OPTICS	max_eps=2.5, metric='cosine', min_samples=8)
densenet wys embedding OPTICS(max_eps=0.75, metric='cosine', min_samples=7) clustering	24	24	0.809	0.555	0.658	0.721	0.792	0.543	0.644	0.674	0.322	29.127	1.599	densenet	wys	OPTICS	max_eps=0.75, metric='cosine', min_samples=7)
efficientnet_b1 wys embedding OPTICS(max_eps=1.75, metric='cosine', min_samples=9) clustering	25	25	0.786	0.561	0.655	0.738	0.84	0.6	0.7	0.698	0.393	36.404	1.615	efficientnet_b1	wys	OPTICS	max_eps=1.75, metric='cosine', min_samples=9)
slicem_edge_list_l2 label_prop_undirected	39	35	0.61	0.679	0.643	0.705	0.641	0.714	0.676	0.675								label_prop_undirected

### Sheet: Legend
wys	Watch Your Step
async	Asynchronous Label Propagation
