## Supplemental Table S4 for "DeepSLICEM: Clustering CryoEM particles using deep image and similarity graph representations"

### Sheet: TableS4.synthetic_all_results_c
Pipeline	No. of predicted clusters	Evaluation Metrics												Methods
		No. of matches in FMM	FMM Precision	FMM Recall	FMM F1 score	CMFF	Qi Precision	Qi Recall	Qi F1 score	3 F1 score average	Silhouette score	Calinski-Harabasz score	Davies-Bouldin score	Image Embedding Method	Clustering Method	Clustering Parameters	Graph Node Embedding Method	Graph Clustering Method
siamese wys embedding Birch(branching_factor=40, n_clusters=None, threshold=0.9) clustering	41	35	0.78	0.914	0.842	0.896	0.78	0.914	0.842	0.86	0.829	347.048	0.469	siamese	Birch	branching_factor=40, n_clusters=None, threshold=0.9)	wys
slicem_edge_list_cosine async_directed	27	27	0.95	0.733	0.828	0.87	1	0.771	0.871	0.856								async_directed
siamese node2vec embedding OPTICS(max_eps=0.75, metric='cosine', min_samples=3) clustering	28	28	0.901	0.721	0.801	0.837	0.893	0.714	0.794	0.811	0.59	73.742	0.855	siamese	OPTICS	max_eps=0.75, metric='cosine', min_samples=3)	node2vec
slicem_edge_list async_undirected	26	26	0.936	0.695	0.798	0.868	1	0.743	0.852									async_undirected
siamese wys embedding Birch(branching_factor=90, n_clusters=None, threshold=0.9) clustering	38	35	0.757	0.822	0.788	0.844	0.711	0.771	0.74	0.791	0.871	438.112	0.395	siamese	Birch	branching_factor=90, n_clusters=None, threshold=0.9)	wys
slicem_edge_list async_directed	27	27	0.897	0.692	0.781	0.857	0.963	0.743	0.839	0.826								async_directed
siamese wys embedding Birch(branching_factor=20, n_clusters=None, threshold=0.9) clustering	39	35	0.734	0.818	0.774	0.85	0.718	0.8	0.757	0.794	0.817	390.227	0.482	siamese	Birch	branching_factor=20, n_clusters=None, threshold=0.9)	wys
efficientnet_b7 wys embedding DBSCAN(eps=0.25, metric='braycurtis', min_samples=2) clustering	30	30	0.827	0.709	0.764	0.799	0.767	0.657	0.708	0.757	0.371	18.889	1.293	efficientnet_b7	DBSCAN	eps=0.25, metric='braycurtis', min_samples=2)	wys
siamese_more_projs_all node2vec embedding OPTICS(max_eps=2.0, metric='cosine', min_samples=3) clustering	31	31	0.803	0.711	0.754	0.8	0.806	0.714	0.758	0.771	0.475	79.656	0.99	siamese_more_projs_all	OPTICS	max_eps=2.0, metric='cosine', min_samples=3)	node2vec
siamese node2vec embedding DBSCAN(eps=1.25, metric='sqeuclidean', min_samples=2) clustering	30	30	0.81	0.694	0.748	0.813	0.8	0.686	0.738	0.766	0.788	167.659	1.155	siamese	DBSCAN	eps=1.25, metric='sqeuclidean', min_samples=2)	node2vec
slicem_edge_list_cosine async_undirected	25	25	0.896	0.64	0.747	0.813	0.92	0.657	0.767	0.775								async_undirected
siamese node2vec embedding DBSCAN(eps=2.0, metric='sqeuclidean', min_samples=2) clustering	26	26	0.874	0.649	0.745	0.814	0.846	0.629	0.721	0.76	0.834	217.407	1	siamese	DBSCAN	eps=2.0, metric='sqeuclidean', min_samples=2)	node2vec
siamese wys embedding DBSCAN(eps=1.25, metric='sqeuclidean', min_samples=3) clustering	25	25	0.884	0.632	0.737	0.817	0.92	0.657	0.767	0.774	0.803	105.955	1.059	siamese	DBSCAN	eps=1.25, metric='sqeuclidean', min_samples=3)	wys
siamese node2vec embedding OPTICS(max_eps=2.0, metric='cosine', min_samples=3) clustering	27	27	0.822	0.634	0.716	0.759	0.815	0.629	0.71	0.728	0.46	44.023	1.128	siamese	OPTICS	max_eps=2.0, metric='cosine', min_samples=3)	node2vec
resnet-18 wys embedding OPTICS(max_eps=0.5, metric='braycurtis', min_samples=3) clustering	29	29	0.779	0.645	0.706	0.769	0.793	0.657	0.719	0.731	0.318	19.927	1.482	resnet-18	OPTICS	max_eps=0.5, metric='braycurtis', min_samples=3)	wys
slicem_edge_list_cosine label_prop_undirected	22	22	0.909	0.571	0.702	0.782	0.955	0.6	0.737	0.74								label_prop_undirected
gcn embedding OPTICS(max_eps=2.25, metric='cosine', min_samples=4) clustering	27	27	0.805	0.621	0.701	0.771	0.815	0.629	0.71	0.727	0.701	229.424	0.956		OPTICS	max_eps=2.25, metric='cosine', min_samples=4)	gcn
cluster_gcn embedding OPTICS(max_eps=1.0, metric='cosine', min_samples=3) clustering	34	34	0.69	0.67	0.68	0.742	0.618	0.6	0.609	0.677	0.659	56.162	1.226		OPTICS	max_eps=1.0, metric='cosine', min_samples=3)	cluster_gcn
gat efficientnet_b7 embedding OPTICS(max_eps=1.75, min_samples=3) clustering	35	35	0.66	0.66	0.66	0.69	0.6	0.6	0.6	0.65	0.309	19.92	1.137	efficientnet_b7	OPTICS	max_eps=1.75, min_samples=3)	gat
gat embedding OPTICS(max_eps=0.5, metric='cosine', min_samples=4) clustering	28	28	0.741	0.593	0.659	0.722	0.714	0.571	0.635	0.672	0.618	20.99	1.494		OPTICS	max_eps=0.5, metric='cosine', min_samples=4)	gat
efficientnet_b1 wys embedding DBSCAN(eps=0.25, metric='braycurtis', min_samples=2) clustering	28	28	0.74	0.592	0.658	0.729	0.786	0.629	0.698	0.695	0.282	17.04	1.452	efficientnet_b1	DBSCAN	eps=0.25, metric='braycurtis', min_samples=2)	wys
APPNP efficientnet_b1 embedding OPTICS(max_eps=0.5, metric='correlation', min_samples=4) clustering	24	24	0.8	0.549	0.651	0.701	0.792	0.543	0.644	0.665	0.45	45.489	1.226	efficientnet_b1	OPTICS	max_eps=0.5, metric='correlation', min_samples=4)	APPNP
siamese_more_projs_all wys embedding Birch(n_clusters=None, threshold=0.9) clustering	58	35	0.52	0.861	0.648	0.754	0.483	0.8	0.602	0.668	0.331	511.673	0.442	siamese_more_projs_all	Birch	n_clusters=None, threshold=0.9)	wys
graphSage siamese embedding OPTICS(max_eps=1.5, metric='cosine', min_samples=4) clustering	21	21	0.86	0.516	0.645	0.72	0.952	0.571	0.714	0.693	0.523	44.312	1.029	siamese	OPTICS	max_eps=1.5, metric='cosine', min_samples=4)	graphSage
APPNP embedding OPTICS(max_eps=0.5, metric='cosine', min_samples=6) clustering	20	20	0.884	0.505	0.643	0.754	0.95	0.543	0.691	0.696	0.854	961.657	0.545		OPTICS	max_eps=0.5, metric='cosine', min_samples=6)	APPNP
siamese graphWave embedding OPTICS(max_eps=1.75, metric='sqeuclidean', min_samples=4) clustering	24	24	0.782	0.536	0.636	0.702	0.792	0.543	0.644	0.661	0.388	42.556	1.274	siamese	OPTICS	max_eps=1.75, metric='sqeuclidean', min_samples=4)	graphWave
graphSage embedding OPTICS(max_eps=1.5, metric='cosine') clustering	21	21	0.847	0.508	0.636	0.73	0.905	0.543	0.679	0.681	0.553	47.33	1.04		OPTICS	max_eps=1.5, metric='cosine')	graphSage

### Sheet: Legend
wys	Watch Your Step
async	Asynchronous Label Propagation
